# Classification and Evolution of the Plant 4CL/ACS Superfamily and Transcript Analysis in Andean Potato

**DOI:** 10.1101/2021.07.06.451337

**Authors:** Matías Ariel Valiñas, María Luciana Lanteri, Adriana Balbina Andreu, Arjen ten Have

## Abstract

Hydroxycinnamates, intermediates of phenylpropanoid metabolism, can be converted by Class I and Class II 4-coumarate:CoA ligases (4CL) to their activated CoA esters. Class I enzymes are involved in suberin/lignin deposition, whereas Class II enzymes feed flavonoid biosynthesis. Before initiating transcript analysis in Andean potato tubers, we undertook a thorough classification of the 4CL/ACS superfamily to settle a confusing and inconsistent description of the family in literature. Phylogenetic analysis and clustering of sequences from SwissProt and 15 plant species resolved the cytosolic Class I 4CL, Class II 4CL and ACOS5 subfamilies, as well as the peroxisomal subfamilies of Class III 4CL, OPC-8:0-CoA ligase (OPCL) and Uncharacterised ACS I, II and III. Analysis shows that the ACOS5 family, which has oleate as substrate, has a rather different binding pocket. Class III enzymes, which feed ubiquinone biosynthesis, and OPCL enzymes, involved in jasmonic acid biosynthesis, have binding pockets similar to those of cytosolic 4CL enzymes. Differences between Class I and II suggest that CoA governs flux regulation, and that hydroxycinnamate substrate specificity likely did not constrain their evolution. Notably, using sequences from 200 additional plant species, we show most eudicots possess two and most Poaceae three functionally non-redundant Class I homologues, suggesting that substrate specificity did constrain the evolution of the Class I subfamilies. Finally, we show that Class I and Class II transcript regulation corresponds to the proposed classification and may reflect Class I diversification constrained by different requirements for suberin and lignin deposition in native and wounded potato tuber periderm.
