## Supplemental Document 2 for "Classification and Evolution of the Plant 4CL/ACS Superfamily and Transcript Analysis in Andean Potato"

### Sheet: Clustering of Cytosolic 4CL 
L0	L1	Superclade	Clade	Infraclade	Order	Family	Species	3-letter code	Sum	Class II	Class I	SP	IB	IC	ID					C2	C3	C4	C6	C7	C8
Angiosperms					Amborellales	Amborellaceae	Amborella trichopoda	Amt	0
Angiosperms					Nymphaeales	Nymphaeaceae	Nymphaea colorata	nco	1	1	0									X	X	X		X
Angiosperms					Laurales	Lauraceae	Cinnamomum micranthum	cmi	2	2	0									X	X		X	X	X
Angiosperms					Magnoliales	Magnoliaceae	Liriodendron chinense	lch	1	1	3 in specific clade											X	X		X
											Eudicot Subclasses					Monocot Subclasses				18	16	25	33	24	45
L0	L1	Superclade	Clade	Infraclade	Order	Family	Species	3-letter code	Sum	Class II	IA	SL	IB	IC	ID	No-Poaceae	IA	IB	IC	C2	C3	C4	C6	C7	C8
Angiosperms	Eudicots				Proteales	Nelumbonaceae	Nelumbo nucifera	nnu	0	0	3 in specific clade									X	X	X	X	X
Angiosperms	Eudicots				Proteales	Proteaceae	Macadamia integrifolia	min	0												X		X
Angiosperms	Eudicots				Ranunculales	Papaveraceae	Macleaya cordata	mco	1	1										X	X	X	X	X	X
Angiosperms	Eudicots				Ranunculales	Papaveraceae	Papaver somniferum	pso	6	3	3									X	X	X	X	X
Angiosperms	Eudicots	Superasterids			Caryophyllales	Amaranthaceae	Amaranthus hypochondriacus	ahy	1	0	1									X	X	X
Angiosperms	Eudicots	Superasterids			Caryophyllales	Chenopodiaceae	Beta vulgaris	bvu	2	1	1									X	X	X	X	X
Angiosperms	Eudicots	Superasterids			Caryophyllales	Chenopodiaceae	Chenopodium quinoa	cqu	4	2	2									X	X	X		X
Angiosperms	Eudicots	Superasterids			Caryophyllales	Chenopodiaceae	Spinacia oleracea	sol	2	1	1										X	X	X	X
Angiosperms	Eudicots	Superasterids			Caryophyllales	Polygonaceae	Fagopyrum esculentum	fes	1	1	0									X			X	X
Angiosperms	Eudicots	Superasterids	Asterids		Ericales	Actinidiaceae	Actinidia chinensis	ach	5	2	1				2					X	X	X	X	X	X
Angiosperms	Eudicots	Superasterids	Asterids		Ericales	Ericaceae	Vaccinium corymbosum	vco	10	2	4				4					X	X		X	X	X
Angiosperms	Eudicots	Superasterids	Asterids		Ericales	Theaceae	Camellia sinensis	csn	6	2	2				2					X	X	X	X	X	X
Angiosperms	Eudicots	Superasterids	Asterids	Lamiids	Gentianales	Apocynaceae	Catharanthus roseus	cro	3	1	1				1								X	X	X
Angiosperms	Eudicots	Superasterids	Asterids	Lamiids	Gentianales	Rubiaceae	Coffea canephora	ccn	1	0	1				0					X	X	X	X	X
Angiosperms	Eudicots	Superasterids	Asterids	Lamiids	Lamiales	Bignoniaceae	Handroanthus impetiginosus	him	0											X	X		X	X	X
Angiosperms	Eudicots	Superasterids	Asterids	Lamiids	Lamiales	Lentibulariaceae	Utricularia gibba	ugi	1	1	0				0					X		X		X
Angiosperms	Eudicots	Superasterids	Asterids	Lamiids	Lamiales	Oleaceae	Fraxinus excelsior	fex	4	1	1				2					X	X	X	X		X
Angiosperms	Eudicots	Superasterids	Asterids	Lamiids	Lamiales	Oleaceae	Olea europaea	oeu	10	2	3				5					X	X	X	X	X	X
Angiosperms	Eudicots	Superasterids	Asterids	Lamiids	Lamiales	Pedaliaceae	Sesamum indicum	sin	3	1	1				1					X	X	X	X	X	X
Angiosperms	Eudicots	Superasterids	Asterids	Lamiids	Lamiales	Plantaginaceae	Antirrhinum majus	ama	0
Angiosperms	Eudicots	Superasterids	Asterids	Lamiids	Solanales	Convolvulaceae	Ipomoea nil	ini	3	1	0				2					X	X	X	X	X	X
Angiosperms	Eudicots	Superasterids	Asterids	Lamiids	Solanales	Solanaceae	Capsicum annuum	can	3	0	1				2					X	X	X	X	X	X
Angiosperms	Eudicots	Superasterids	Asterids	Lamiids	Solanales	Solanaceae	Capsicum baccatum	cba	5	1	1				3					X	X	X	X	X	X
Angiosperms	Eudicots	Superasterids	Asterids	Lamiids	Solanales	Solanaceae	Capsicum chinense	cch	4	1	1				2					X	X	X	X	X
Angiosperms	Eudicots	Superasterids	Asterids	Lamiids	Solanales	Solanaceae	Nicotiana attenuata	nat	9	2	2				5					X	X	X	X	X
Angiosperms	Eudicots	Superasterids	Asterids	Lamiids	Solanales	Solanaceae	Nicotiana benthamiana	nbe	2	2	0				0					X	X	X
Angiosperms	Eudicots	Superasterids	Asterids	Lamiids	Solanales	Solanaceae	Nicotiana sylvestris	nsy	5	1	1				3					X	X	X	X	X	X
Angiosperms	Eudicots	Superasterids	Asterids	Lamiids	Solanales	Solanaceae	Nicotiana tomentosiformis	nto	5	1	1				3					X	X	X	X	X	X
Angiosperms	Eudicots	Superasterids	Asterids	Lamiids	Solanales	Solanaceae	Petunia axillaris	pax	3	1	1				1					X	X	X	X	X
Angiosperms	Eudicots	Superasterids	Asterids	Lamiids	Solanales	Solanaceae	Petunia integrifolia	pii	3	1	1				1					X	X	X		X
Angiosperms	Eudicots	Superasterids	Asterids	Lamiids	Solanales	Solanaceae	Petunia inflata	pin	4	1	1				2					X	X	X		X
Angiosperms	Eudicots	Superasterids	Asterids	Lamiids	Solanales	Solanaceae	Solanum commersonii	sco	3	1	1				1						X	X		X	X
Angiosperms	Eudicots	Superasterids	Asterids	Lamiids	Solanales	Solanaceae	Solanum melongena	sme	3	1	0				2					X	X	X		X
Angiosperms	Eudicots	Superasterids	Asterids	Lamiids	Solanales	Solanaceae	Solanum pennellii	spe	5	1	1				3					X	X	X	X	X
Angiosperms	Eudicots	Superasterids	Asterids	Lamiids	Solanales	Solanaceae	Solanum pimpinellifolium	spi	5	1	1				3					X	X	X		X	X
Angiosperms	Eudicots	Superasterids	Asterids	Campanulids	Apiales	Apiaceae	Daucus carota	dca	2	0					2					X	X	X	X	X	X
Angiosperms	Eudicots	Superasterids	Asterids	Campanulids	Apiales	Araliaceae	Panax notoginseng	pno	1	1					0						X	X			X
Angiosperms	Eudicots	Superasterids	Asterids	Campanulids	Asterales	Asteraceae	Chrysanthemum x morifolium	cmr	3	1					2					X	X	X	X	X	X
Angiosperms	Eudicots	Superasterids	Asterids	Campanulids	Asterales	Asteraceae	Cynara cardunculus	ccr	3	1					2					X		X		X	X
Angiosperms	Eudicots	Superasterids	Asterids	Campanulids	Asterales	Asteraceae	Helianthus annuus	han	3	1					2					X	X	X	X	X	X
Angiosperms	Eudicots	Superasterids	Asterids	Campanulids	Asterales	Asteraceae	Lactuca sativa	lsa	4	2					2					X	X	X	X	X	X
Angiosperms	Eudicots	Superrosids			Saxifragales	Crassulaceae	Kalanchoe fedtschenkoi	kfe	4	0	4									X	X	X	X	X	X
Angiosperms	Eudicots	Superrosids			Saxifragales	Crassulaceae	Kalanchoe laxiflora	kla	7	1	6									X	X	X	X	X	X
Angiosperms	Eudicots	Superrosids			Saxifragales	Crassulaceae	Kalanchoe marnieriana	kma	7	1	6									X	X		X	X	X
Angiosperms	Eudicots	Superrosids			Saxifragales	Crassulaceae	Rhodiola crenulata	rcr	2	1	1									X	X	X	X	X	X
Angiosperms	Eudicots	Superrosids	Rosids	Malvids	Sapindales	Anacardiaceae	Pistacia vera	pve	3	1	1		1							X	X	X	X	X	X
Angiosperms	Eudicots	Superrosids	Rosids	Malvids	Sapindales	Anacardiaceae	Sclerocarya birrea	sbr	3	1	1		1							X	X		X	X
Angiosperms	Eudicots	Superrosids	Rosids	Malvids	Sapindales	Rutaceae	Atalantia buxifolia	abu	3	1	1		1							X	X	X	X	X	X
Angiosperms	Eudicots	Superrosids	Rosids	Malvids	Sapindales	Rutaceae	Citrus maxima	cma	2		1		1							X	X	X	X	X	X
Angiosperms	Eudicots	Superrosids	Rosids	Malvids	Sapindales	Rutaceae	Citrus medica	cme	4	1	2		1							X	X	X		X	X
Angiosperms	Eudicots	Superrosids	Rosids	Malvids	Sapindales	Rutaceae	Citrus reticulata	crt	3	1	1		1							X	X	X	X	X	X
Angiosperms	Eudicots	Superrosids	Rosids	Malvids	Sapindales	Rutaceae	Citrus ichangensis	cic	2	1	0		1							X	X	X		X	X
Angiosperms	Eudicots	Superrosids	Rosids	Malvids	Sapindales	Rutaceae	Citrus sinensis	csi	2	0	1		1							X		X	X	X
Angiosperms	Eudicots	Superrosids	Rosids	Malvids	Sapindales	Sapindaceae	Dimocarpus longan	dlo	2	1	0		1							X	X		X	X	X
Angiosperms	Eudicots	Superrosids	Rosids	Malvids	Malvales	Malvaceae	Corchorus capsularis	ccp	2	0	1		1							X	X
Angiosperms	Eudicots	Superrosids	Rosids	Malvids	Malvales	Malvaceae	Gossypium arboreum	gar	4	1	1		2							X	X	X	X	X	X
Angiosperms	Eudicots	Superrosids	Rosids	Malvids	Malvales	Malvaceae	Gossypium barbadense	gba	8	2	2		4							X	X	X	X	X	X
Angiosperms	Eudicots	Superrosids	Rosids	Malvids	Malvales	Malvaceae	Gossypium hirsutum	ghi	8	2	2		4							X	X	X	X	X	X
Angiosperms	Eudicots	Superrosids	Rosids	Malvids	Malvales	Malvaceae	Gossypium turneri	gtu	3	0	1		2							X	X	X	X	X	X
Angiosperms	Eudicots	Superrosids	Rosids	Malvids	Malvales	Malvaceae	Theobroma cacao	tca	3	1	1		1							X	X	X	X	X	X
Angiosperms	Eudicots	Superrosids	Rosids	Malvids	Myrtales	Lythraceae	Punica granatum	pgr	2	1	1									X	X	X	X	X
Angiosperms	Eudicots	Superrosids	Rosids	Malvids	Myrtales	Myrtaceae	Eucalyptus camaldulensis	eca	0											X	X	X	X	X	X
Angiosperms	Eudicots	Superrosids	Rosids	Malvids	Brassicales	Brassicaceae	Aethionema arabicum	aar	3	1		1	1								X	X		X
Angiosperms	Eudicots	Superrosids	Rosids	Malvids	Brassicales	Brassicaceae	Arabidopsis halleri	aha	1	1		0	0
Angiosperms	Eudicots	Superrosids	Rosids	Malvids	Brassicales	Brassicaceae	Arabidopsis lyrata	aly	3	1		1	1							X	X	X	X	X
Angiosperms	Eudicots	Superrosids	Rosids	Malvids	Brassicales	Brassicaceae	Arabis alpina	aal	4	1		1	2							X	X	X	X	X
Angiosperms	Eudicots	Superrosids	Rosids	Malvids	Brassicales	Brassicaceae	Barbarea vulgaris	bvl	2	1		0	1							X	X	X	X
Angiosperms	Eudicots	Superrosids	Rosids	Malvids	Brassicales	Brassicaceae	Boechera stricta	bst	4	1		1	2							X	X	X	X	X
Angiosperms	Eudicots	Superrosids	Rosids	Malvids	Brassicales	Brassicaceae	Brassica juncea	bju	10	2		6	2							X	X	X	X	X
Angiosperms	Eudicots	Superrosids	Rosids	Malvids	Brassicales	Brassicaceae	Brassica napus	bna	10	2		5	3								X	X	X	X
Angiosperms	Eudicots	Superrosids	Rosids	Malvids	Brassicales	Brassicaceae	Brassica nigra	bni	5	0		4	1							X	X	X		X
Angiosperms	Eudicots	Superrosids	Rosids	Malvids	Brassicales	Brassicaceae	Brassica rapa	bra	7	1		4	2							X	X	X	X	X
Angiosperms	Eudicots	Superrosids	Rosids	Malvids	Brassicales	Brassicaceae	Brassica oleracea	bol	5	1		3	1								X	X
Angiosperms	Eudicots	Superrosids	Rosids	Malvids	Brassicales	Brassicaceae	Thellungiella halophila	thl	4	1		3	0							X	X	X	X	X
Angiosperms	Eudicots	Superrosids	Rosids	Malvids	Brassicales	Brassicaceae	Thellungiella parvula	tpa	5	1		3	1									X	X	X
Angiosperms	Eudicots	Superrosids	Rosids	Malvids	Brassicales	Brassicaceae	Thellungiella salsuginea	tsa	5	1		3	1							X	X	X	X	X
Angiosperms	Eudicots	Superrosids	Rosids	Malvids	Brassicales	Brassicaceae	Camelina sativa	cst	8	2		3	3							X	X	X	X	X
Angiosperms	Eudicots	Superrosids	Rosids	Malvids	Brassicales	Brassicaceae	Capsella grandiflora	cgr	3	1		1	1							X	X	X		X
Angiosperms	Eudicots	Superrosids	Rosids	Malvids	Brassicales	Brassicaceae	Capsella rubella	cru	4	1		1	2							X	X	X	X	X
Angiosperms	Eudicots	Superrosids	Rosids	Malvids	Brassicales	Brassicaceae	Cardamine hirsuta	chi	3	1		1	1							X	X	X	X	X
Angiosperms	Eudicots	Superrosids	Rosids	Malvids	Brassicales	Brassicaceae	Eutrema salsugineum	esa	4	1		3	0							X	X	X	X	X
Angiosperms	Eudicots	Superrosids	Rosids	Malvids	Brassicales	Brassicaceae	Leavenworthia alabamica	lal	2	1		1	0									X
Angiosperms	Eudicots	Superrosids	Rosids	Malvids	Brassicales	Brassicaceae	Raphanus raphanistrum	rra	2	0		1	1								X	X		X
Angiosperms	Eudicots	Superrosids	Rosids	Malvids	Brassicales	Brassicaceae	Raphanus sativus	rsa	3	1		1	1							X		X
Angiosperms	Eudicots	Superrosids	Rosids	Malvids	Brassicales	Brassicaceae	Sisymbrium irio	sir	3	0		2	1								X	X	X	X
Angiosperms	Eudicots	Superrosids	Rosids	Malvids	Brassicales	Cleomaceae	Tarenaya hassleriana	tha	2	0		1	1								X	X	X	X
Angiosperms	Eudicots	Superrosids	Rosids	Malvids	Brassicales	Moringaceae	Moringa oleifera	mol	3	1	1		1								X	X	X	X	X
Angiosperms	Eudicots	Superrosids	Rosids	Fabids	Cucurbitales	Cucurbitaceae	Citrullus lanatus	cla	4	1	1			2						X	X		X	X	X
Angiosperms	Eudicots	Superrosids	Rosids	Fabids	Cucurbitales	Cucurbitaceae	Cucurbita argyrosperma	cag	0											X	X	X	X	X	X
Angiosperms	Eudicots	Superrosids	Rosids	Fabids	Cucurbitales	Cucurbitaceae	Cucurbita maxima	cmx	8	0	3			5						X	X	X		X	X
Angiosperms	Eudicots	Superrosids	Rosids	Fabids	Cucurbitales	Cucurbitaceae	Cucurbita moschata	cms	8	1	2			5						X	X	X	X	X	X
Angiosperms	Eudicots	Superrosids	Rosids	Fabids	Cucurbitales	Cucurbitaceae	Cucurbita pepo	cpe	0
Angiosperms	Eudicots	Superrosids	Rosids	Fabids	Cucurbitales	Cucurbitaceae	Lagenaria siceraria	lsi	5	1	2			2							X		X	X
Angiosperms	Eudicots	Superrosids	Rosids	Fabids	Cucurbitales	Cucurbitaceae	Momordica charantia	mch	1	0	1			0						X	X		X	X	X
Angiosperms	Eudicots	Superrosids	Rosids	Fabids	Fabales	Ricinus	Abrus precatorius	apr	9	3	3			3						X	X	X	X	X	X
Angiosperms	Eudicots	Superrosids	Rosids	Fabids	Fabales	Ricinus	Arachis duranensis	adu	3	2	1			0						X	X		X		X
Angiosperms	Eudicots	Superrosids	Rosids	Fabids	Fabales	Ricinus	Arachis hypogaea	ahp	17	6	6			5						X	X	X	X	X	X
Angiosperms	Eudicots	Superrosids	Rosids	Fabids	Fabales	Ricinus	Arachis ipaensis	aip	3	1	1			1						X	X	X	X	X	X
Angiosperms	Eudicots	Superrosids	Rosids	Fabids	Fabales	Ricinus	Cajanus cajan	cca	4	2	1			1						X	X	X	X	X	X
Angiosperms	Eudicots	Superrosids	Rosids	Fabids	Fabales	Ricinus	Cicer arietinum	car	3	0	1			2						X	X	X	X	X	X
Angiosperms	Eudicots	Superrosids	Rosids	Fabids	Fabales	Ricinus	Cicer reticulatum	cre	2	1	1			0						X	X	X	X	X	X
Angiosperms	Eudicots	Superrosids	Rosids	Fabids	Fabales	Ricinus	Lablab purpureus	lpu	3	2				1						X	X	X			X
Angiosperms	Eudicots	Superrosids	Rosids	Fabids	Fabales	Ricinus	Lotus japonicus	lja	3	2	1									X			X		X
Angiosperms	Eudicots	Superrosids	Rosids	Fabids	Fabales	Ricinus	Lupinus angustifolius	lan	7	1	4			2						X	X	X	X	X
Angiosperms	Eudicots	Superrosids	Rosids	Fabids	Fabales	Ricinus	Medicago truncatula	mtr	4	1	1			2						X	X	X	X	X	X
Angiosperms	Eudicots	Superrosids	Rosids	Fabids	Fabales	Ricinus	Mucuna pruriens	mpr	4	2	1			1						X	X	X	X	X	X
Angiosperms	Eudicots	Superrosids	Rosids	Fabids	Fabales	Ricinus	Phaseolus vulgaris	pvu	5	2	2			1						X	X	X	X	X	X
Angiosperms	Eudicots	Superrosids	Rosids	Fabids	Fabales	Ricinus	Prosopis alba	pal	7	1	5			1						X	X	X	X	X	X
Angiosperms	Eudicots	Superrosids	Rosids	Fabids	Fabales	Ricinus	Spatholobus suberectus	ssb	6	3	2			1						X	X		X	X
Angiosperms	Eudicots	Superrosids	Rosids	Fabids	Fabales	Ricinus	Trifolium pratense	tpr	0												X	X	X		X
Angiosperms	Eudicots	Superrosids	Rosids	Fabids	Fabales	Ricinus	Trifolium subterraneum	tsu	3	0	1			2						X	X	X	X	X	X
Angiosperms	Eudicots	Superrosids	Rosids	Fabids	Fabales	Ricinus	Vigna angularis	van	6	2	3			1						X	X	X	X	X	X
Angiosperms	Eudicots	Superrosids	Rosids	Fabids	Fabales	Ricinus	Vigna radiata	vra	6	2	3			1						X	X	X	X		X
Angiosperms	Eudicots	Superrosids	Rosids	Fabids	Fabales	Ricinus	Vigna subterranea	vsu	2	1	0			1						X	X	X	X	X	X
Angiosperms	Eudicots	Superrosids	Rosids	Fabids	Fabales	Ricinus	Vigna unguiculata	vun	9	4	3			2						X	X	X	X	X	X
Angiosperms	Eudicots	Superrosids	Rosids	Fabids	Fagales	Betulaceae	Betula pendula	bpe	3	1	1			1						X	X	X	X	X
Angiosperms	Eudicots	Superrosids	Rosids	Fabids	Fagales	Betulaceae	Corylus avellana	cav	0												X
Angiosperms	Eudicots	Superrosids	Rosids	Fabids	Fagales	Fagaceae	Castanea mollissima	cmo	2	0	1			1						X	X	X		X	X
Angiosperms	Eudicots	Superrosids	Rosids	Fabids	Fagales	Fagaceae	Fagus sylvatica	fsy	3	1	1			1						X		X	X	X	X
Angiosperms	Eudicots	Superrosids	Rosids	Fabids	Fagales	Fagaceae	Quercus robur	qro	1	0	1			0						X	X		X	X	X
Angiosperms	Eudicots	Superrosids	Rosids	Fabids	Fagales	Fagaceae	Quercus suber	qsu	1	1	0			0						X	X	X	X	X	X
Angiosperms	Eudicots	Superrosids	Rosids	Fabids	Fagales	Juglandaceae	Carya cathayensis	cct	4	1	1			2							X	X	X	X
Angiosperms	Eudicots	Superrosids	Rosids	Fabids	Fagales	Juglandaceae	Carya illinoinensis	cil	4	0	2	cil		2							X	X	X	X
Angiosperms	Eudicots	Superrosids	Rosids	Fabids	Fagales	Juglandaceae	Juglans hindsii	jhi	4	1	2			1						X	X	X	X	X
Angiosperms	Eudicots	Superrosids	Rosids	Fabids	Fagales	Juglandaceae	Juglans nigra	jni	5	1	2			2						X	X	X	X
Angiosperms	Eudicots	Superrosids	Rosids	Fabids	Fagales	Juglandaceae	Juglans regia	jre	2	1	0			1						X	X	X		X	X
Angiosperms	Eudicots	Superrosids	Rosids	Fabids	Fagales	Juglandaceae	Juglans sigillata	jsi	3	1	0			2						X	X	X			X
Angiosperms	Eudicots	Superrosids	Rosids	Fabids	Fagales	Juglandaceae	Pterocarya stenoptera	pst	7	1	4			2						X	X	X			X
Angiosperms	Eudicots	Superrosids	Rosids	Fabids	Malpighiales	Euphorbiaceae	Hevea brasiliensis	hbr	4	1	1		2							X	X	X	X	X	X
Angiosperms	Eudicots	Superrosids	Rosids	Fabids	Malpighiales	Euphorbiaceae	Jatropha curcas	jcu	3	1	0		2							X		X		X	X
Angiosperms	Eudicots	Superrosids	Rosids	Fabids	Malpighiales	Euphorbiaceae	Manihot esculenta	mes	4	2	0		2							X	X	X	X	X	X
Angiosperms	Eudicots	Superrosids	Rosids	Fabids	Malpighiales	Linaceae	Linum usitatissimum	lus	4	0	0		4							X	X	X		X	X
Angiosperms	Eudicots	Superrosids	Rosids	Fabids	Malpighiales	Salicaceae	Populus deltoides	pde	5	1	3		1							X	X	X	X	X	X
Angiosperms	Eudicots	Superrosids	Rosids	Fabids	Malpighiales	Salicaceae	Populus euphratica	peu	5	2	1		2							X	X	X	X	X	X
Angiosperms	Eudicots	Superrosids	Rosids	Fabids	Malpighiales	Salicaceae	Populus pruinosa	ppr	4	1	1		2							X	X	X		X	X
Angiosperms	Eudicots	Superrosids	Rosids	Fabids	Malpighiales	Salicaceae	Populus tremula	ptu	4	0	1		3							X	X	X	X	X
Angiosperms	Eudicots	Superrosids	Rosids	Fabids	Malpighiales	Salicaceae	Populus tremuloides	pte	5	1	2		2							X	X	X
Angiosperms	Eudicots	Superrosids	Rosids	Fabids	Malpighiales	Salicaceae	Salix purpurea	spu	4	1	1		2							X	X	X	X	X
Angiosperms	Eudicots	Superrosids	Rosids	Fabids	Malpighiales	Salicaceae	Salix suchowensis	ssu	3	1	1		1							X		X
Angiosperms	Eudicots	Superrosids	Rosids	Fabids	Oxalidales	Cephalotaceae	Cephalotus follicularis	cfo	3	1	1		1							X	X	X		X
Angiosperms	Eudicots	Superrosids	Rosids	Fabids	Rosales	Cannabaceae	Cannabis sativa	cas	5	1	2			2						X	X	X	X	X	X
Angiosperms	Eudicots	Superrosids	Rosids	Fabids	Rosales	Moraceae	Artocarpus camansi	aca	2	2	0			0						X				X
Angiosperms	Eudicots	Superrosids	Rosids	Fabids	Rosales	Moraceae	Morus notabilis	mno	2	1	0			1						X	X	X	X	X	X
Angiosperms	Eudicots	Superrosids	Rosids	Fabids	Rosales	Rhamnaceae	Ziziphus jujuba	zju	3	2	1			0						X	X	X	X	X	X
Angiosperms	Eudicots	Superrosids	Rosids	Fabids	Rosales	Rosaceae	Fragaria iinumae	fii	2	0	1			1						X	X	X	X		X
Angiosperms	Eudicots	Superrosids	Rosids	Fabids	Rosales	Rosaceae	Fragaria nipponica	fni	0												X		X	X	X
Angiosperms	Eudicots	Superrosids	Rosids	Fabids	Rosales	Rosaceae	Fragaria nubicola	fnu	1	0	0			1									X	X
Angiosperms	Eudicots	Superrosids	Rosids	Fabids	Rosales	Rosaceae	Fragaria orientalis	for	1	0	0			1
Angiosperms	Eudicots	Superrosids	Rosids	Fabids	Rosales	Rosaceae	Fragaria x ananassa	fxa	0
Angiosperms	Eudicots	Superrosids	Rosids	Fabids	Rosales	Rosaceae	Malus baccata	mba	4	2	1			1						X	X	X	X	X	X
Angiosperms	Eudicots	Superrosids	Rosids	Fabids	Rosales	Rosaceae	Potentilla micrantha	pmi	2	0	1			1						X	X	X	X	X
Angiosperms	Eudicots	Superrosids	Rosids	Fabids	Rosales	Rosaceae	Prunus avium	pav	2	1	1			0							X	X	X	X
Angiosperms	Eudicots	Superrosids	Rosids	Fabids	Rosales	Rosaceae	Prunus domestica	pdo	11	1	4			6						X	X	X	X	X	X
Angiosperms	Eudicots	Superrosids	Rosids	Fabids	Rosales	Rosaceae	Prunus dulcis	pdu	3	1	1			1						X	X	X	X	X	X
Angiosperms	Eudicots	Superrosids	Rosids	Fabids	Rosales	Rosaceae	Prunus mume	pmu	3	1	1			1						X	X	X	X	X	X
Angiosperms	Eudicots	Superrosids	Rosids	Fabids	Rosales	Rosaceae	Prunus persica	ppe	0
Angiosperms	Eudicots	Superrosids	Rosids	Fabids	Rosales	Rosaceae	Prunus yedoensis	pye	2	1	0			1						X	X	X	X	X	X
Angiosperms	Eudicots	Superrosids	Rosids	Fabids	Rosales	Rosaceae	Cerasus x yedonensis	cye	6	2	2			2						X	X	X	X	X	X
Angiosperms	Eudicots	Superrosids	Rosids	Fabids	Rosales	Rosaceae	Pyrus betulifolia	pbe	4	2	1			1						X	X	X	X	X	X
Angiosperms	Eudicots	Superrosids	Rosids	Fabids	Rosales	Rosaceae	Pyrus x bretschneideri	pbr	6	2	2			2						X	X	X	X		X
Angiosperms	Eudicots	Superrosids	Rosids	Fabids	Rosales	Rosaceae	Rosa chinensis	rch	3	1	1			1						X	X	X	X	X	X
Angiosperms	Monocots				Alismatales	Araceae	Spirodela polyrhiza	spo	3	1						2				X	X	X		X
Angiosperms	Monocots				Alismatales	Zosteraceae	Zostera marina	EPZm	4	3						1				X	X	X	X
Angiosperms	Monocots				Dioscoreales	Dioscoreaceae	Dioscorea cayennensis	dro	1	0						1				X	X			X	X
Angiosperms	Monocots				Asparagales	Asparagaceae	Asparagus officinalis	EPAo	0															X
Angiosperms	Monocots		commelinids		Poales	Bromeliaceae	Ananas comosus	aco	2	0						2				X		X	X	X	X
Angiosperms	Monocots		commelinids		Poales	Poaceae	Sorghum bicolor	sbi	5	1							1	1	2	X	X	X	X	X
Angiosperms	Monocots		commelinids		Poales	Poaceae	Panicum hallii	pha	4	1							1	0	2	X	X	X	X	X
Angiosperms	Monocots		commelinids		Poales	Poaceae	Saccharum spontaneum	ssp	11	1							3	2	5	X	X	X	X
Angiosperms	Monocots		commelinids		Poales	Poaceae	Setaria italica	sit	5	1							1	1	2	X	X	X	X
Angiosperms	Monocots		commelinids		Poales	Poaceae	Setaria viridis	svi	5	1							1	1	2	X	X	X	X	X
Angiosperms	Monocots		commelinids		Poales	Poaceae	Aegilops tauschii	ata	6	1							1	0	4	X	X	X	X	X
Angiosperms	Monocots		commelinids		Poales	Poaceae	Brachypodium distachyon	bdi	6	1							1	1	3	X	X	X	X	X
Angiosperms	Monocots		commelinids		Poales	Poaceae	Eragrostis curvula	ecu	7	1							2	2	2	X	X		X
Angiosperms	Monocots		commelinids		Poales	Poaceae	Eragrostis tef	ete	0													X
Angiosperms	Monocots		commelinids		Poales	Poaceae	Hordeum vulgare	hvg	4	1							1	0	2	X	X	X		X
Angiosperms	Monocots		commelinids		Poales	Poaceae	Leersia perrieri	lpe	5	1							1	1	2	X	X	X		X
Angiosperms	Monocots		commelinids		Poales	Poaceae	Oryza brachyantha	obr	3	0							1	1	1			X
Angiosperms	Monocots		commelinids		Poales	Poaceae	Oryza barthii	oba	0
Angiosperms	Monocots		commelinids		Poales	Poaceae	Oryza glaberrima	ogl	3	0							1	1	1	X	X	X	X	X
Angiosperms	Monocots		commelinids		Poales	Poaceae	Oryza glumipatula	ogu	5	1							1	1	2	X	X	X	X	X
Angiosperms	Monocots		commelinids		Poales	Poaceae	Oryza longistaminata	olo	0
Angiosperms	Monocots		commelinids		Poales	Poaceae	Oryza meridionalis	ome	4	1							1	1	1	X	X		X
Angiosperms	Monocots		commelinids		Poales	Poaceae	Oryza nivara	oni	4	0							1	1	2		X	X	X	X
Angiosperms	Monocots		commelinids		Poales	Poaceae	Oryza punctata	opu	5	1							1	1	2	X		X		X
Angiosperms	Monocots		commelinids		Poales	Poaceae	Oryza rufipogon	oru	4	0							1	1	2	X	X	X	X	X
Angiosperms	Monocots		commelinids		Poales	Poaceae	Triticum aestivum	tae	11	3							3	0	5	X	X	X	X	X
Angiosperms	Monocots		commelinids		Poales	Poaceae	Triticum dicoccoides	tdi	9	2							2	0	5	X	X	X	X	X
Angiosperms	Monocots		commelinids		Poales	Poaceae	Triticum turgidum	ttu	8	4							4	0	0	X	X	X	X	X
Angiosperms	Monocots		commelinids		Poales	Poaceae	Triticum urartu	tur	1	0							0	0	1					X
Angiosperms	Monocots		commelinids		Zingiberales	Musaceae	Musa acuminata	mac	6	2						4					X	X		X
Gymnosperms					Cupressales	Taxaceae	Taxus baccata	Tba	0
Gymnosperms					Pinales	Pinaceae	Picea abies	pab	2	2 homologues in gymnosperm clade										X		X		X
Gymnosperms					Pinales	Pinaceae	Pinus taeda	EPGp	3	3 homologues in gymnosperm clade										X		X		X
Gymnosperms					Ginkgoales	Ginkgoaceae	Ginkgo biloba	gbi	0
Ferns					Salviniales	Salviniaceae	Azolla filiculoides	afi	2	2 homologues in fern and lyco/bryophyte clade										X				X
Ferns					Salviniales	Salviniaceae	Salvinia cucullata	scu	0															X
Lycophytes					Selaginellales	Selaginellaceae	Selaginella moellendorffii	smo	5	4 homologues in fern and lyco/bryophyte clade										X				X
Bryophyta					Funariales	Funariaceae	Physcomitrella patens	ppa	9	9 homologues in fern and lyco/bryophyte clade
